# Systematic assessment of tissue dissociation and storage biases in single-cell and single-nucleus RNA-seq workflows

**DOI:** 10.1101/832444

**Authors:** Elena Denisenko, Belinda B. Guo, Matthew Jones, Rui Hou, Leanne de Kock, Timo Lassmann, Daniel Poppe, Olivier Clement, Rebecca K. Simmons, Ryan Lister, Alistair R. R. Forrest

## Abstract

Single-cell and single-nucleus RNA sequencing have been widely adopted in studies of heterogeneous tissues to estimate their cellular composition and obtain transcriptional profiles of individual cells. However, the current fragmentary understanding of artefacts introduced by sample preparation protocols impedes the selection of optimal workflows and compromises data interpretation. To bridge this gap, we compared performance of several workflows applied to adult mouse kidneys. Our study encompasses two tissue dissociation protocols, two cell preservation methods, bulk tissue RNA sequencing, single-cell and three single-nucleus RNA sequencing workflows for the 10x Genomics Chromium platform. These experiments enable a systematic comparison of recovered cell types and their transcriptional profiles across the workflows and highlight protocol-specific biases important for the experimental design and data interpretation.
