## Supplementary Table 1 for "Systematic assessment of tissue dissociation and storage biases in single-cell and single-nucleus RNA-seq workflows"

### Sheet: DE_warm>cold
	logFC	logCPM	PValue	FDR
Fosb	8.89797	7.00648	1.27937e-239	1.61904e-235
Gm27702	8.69639	3.72921	1.52262e-21	4.18887e-19
Gm23138	8.63365	3.6816	2.52476e-43	1.68162e-40
Gm8696	8.35925	3.44263	4.73056e-12	7.30064e-10
Gm25313	7.80741	2.91711	3.26522e-12	5.17875e-10
Fos	7.51376	8.70285	1.21415e-141	5.12169e-138
Gm24305	7.43861	2.60432	1.8114e-11	2.49166e-09
Rnu11	7.42652	2.60498	3.51721e-10	3.87046e-08
Mir10b	7.23795	2.44477	1.26615e-11	1.84174e-09
Gm22634	6.98868	2.22573	1.21048e-09	1.22549e-07
Gm27676	6.98221	2.23417	1.44629e-14	3.15566e-12
Snord92	6.91082	2.18253	1.21115e-10	1.47866e-08
Mir28a	6.49167	1.85071	2.46416e-10	2.75964e-08
Gm25190	6.34981	1.74537	3.97297e-09	3.75208e-07
Atf3	6.23544	6.64253	1.17633e-119	2.48108e-116
Egr1	5.36152	6.81577	2.79647e-44	1.96607e-41
Rgs1	4.75808	2.69037	1.00179e-16	2.34772e-14
Hspa1a	4.73734	6.59916	3.85833e-34	1.74383e-31
Socs3	4.48404	5.62056	4.78542e-35	2.32921e-32
Cxcl1	4.36898	2.43112	5.93625e-13	1.07319e-10
Junb	4.30349	7.33572	2.80043e-124	7.0879e-121
Ccl4	4.12418	3.94702	2.51057e-19	6.35426e-17
Hspa1b	4.05991	6.18248	1.62581e-21	4.37759e-19
Jun	4.04271	8.12097	1.73562e-147	1.09822e-143
Gm24162	3.9928	3.77534	7.54389e-05	0.00247326
Gm2862	3.88414	2.42814	5.85582e-08	4.46418e-06
Cyr61	3.5836	7.6679	9.68605e-136	3.06442e-132
Ccl3	3.42994	2.91278	1.79885e-07	1.21088e-05
Nr4a1	3.39533	6.14407	4.63553e-83	6.51807e-80
Gm24407	3.37028	2.89719	0.000142116	0.0043395
Rasd1	3.3653	4.9506	3.52479e-37	1.85859e-34
ENSMUSG00000105954	3.3406	2.99698	1.6706e-07	1.13056e-05
Gadd45b	3.33277	5.31138	8.11856e-24	2.50586e-21
Ier2	3.31826	6.24262	1.0511e-105	1.90024e-102
Gm23444	3.31395	2.52324	2.74623e-05	0.00105956
Gm25099	3.26549	4.58823	5.75815e-23	1.69464e-20
Mir23a	3.25845	5.10227	0.00176439	0.0335766
Rnu2-10	3.21316	3.86398	8.11624e-26	2.85308e-23
Hcar2	3.14313	2.0542	9.41323e-07	5.43947e-05
Btg2	3.11961	7.27965	3.1581e-64	3.33048e-61
Gdf15	3.10203	5.66091	1.25339e-60	1.22013e-57
Dusp1	3.05697	7.45789	6.66808e-90	1.05481e-86
Zfp36	3.04895	6.14049	1.30378e-56	1.09995e-53
Nr4a2	3.02933	2.12161	4.5918e-06	0.000220111
Ppp1r15a	2.79342	5.33074	1.17148e-67	1.34774e-64
Maff	2.60792	3.19319	6.5535e-13	1.15187e-10
Gm17024	2.55396	5.24006	1.5516e-56	1.22722e-53
Arc	2.50598	2.43993	1.43159e-07	9.89985e-06
Tnfaip3	2.49537	4.30144	2.17864e-24	7.06941e-22
Gm22068	2.45734	4.65896	4.17981e-06	0.000201124
Nfkbiz	2.4413	5.35566	1.55709e-57	1.4075e-54
Cldn4	2.39218	5.98742	3.94861e-16	9.0854e-14
Tnf	2.38396	2.28256	3.42006e-05	0.00127297
Mir1938	2.37953	5.50065	0.000393611	0.0103129
Dusp2	2.37812	2.74794	2.31582e-07	1.50291e-05
Gm12207	2.37126	3.06957	1.55544e-08	1.34823e-06
Plk2	2.35917	5.34397	4.94299e-23	1.48937e-20
Snord13	2.33674	3.9717	5.95839e-05	0.00201613
Klf4	2.32028	5.33669	1.75191e-34	8.21128e-32
Nfkbid	2.29341	3.43894	3.87295e-14	7.7797e-12
Csrnp1	2.26548	4.92087	1.02793e-13	1.97097e-11
Elf3	2.19558	5.56089	1.13707e-17	2.76724e-15
Rnu1a1	2.19505	4.42461	0.000579121	0.0139596
Ifrd1	2.19227	4.92697	8.07197e-28	2.91859e-25
Rnu12	2.16396	3.71807	2.34712e-06	0.000120254
Klf6	2.14368	6.77682	4.64429e-38	2.79874e-35
Gadd45g	2.13332	5.83177	4.62654e-24	1.46372e-21
Gem	2.1082	3.33016	9.66704e-09	8.55499e-07
Rrad	2.09246	4.07495	4.3793e-09	4.075e-07
Dusp5	2.03827	3.44904	3.27381e-12	5.17875e-10
RP24-64D24.3	2.00257	4.75191	1.81299e-28	6.74806e-26

### Sheet: ToppGene_GO_BP_DEGs_warm>cold
ID	Name	pValue	FDR B&H	FDR B&Y	Bonferroni	Genes from Input	Genes in Annotation
GO:0010941	regulation of cell death	1.199e-10	1.666e-07	1.403e-06	3.051e-07	22	1969
GO:0042981	regulation of apoptotic process	1.409e-10	1.666e-07	1.403e-06	3.586e-07	21	1779
GO:0043067	regulation of programmed cell death	1.964e-10	1.666e-07	1.403e-06	4.998e-07	21	1811
GO:0031400	negative regulation of protein modification process	3.712e-10	2.361e-07	1.988e-06	9.446e-07	14	681
GO:0032269	negative regulation of cellular protein metabolic process	1.001e-09	5.095e-07	4.29e-06	2.548e-06	17	1202
GO:0051254	positive regulation of RNA metabolic process	1.811e-09	7.681e-07	6.467e-06	4.609e-06	20	1829
GO:0051248	negative regulation of protein metabolic process	2.513e-09	9.138e-07	7.694e-06	6.397e-06	17	1277
GO:0044092	negative regulation of molecular function	6.077e-09	1.933e-06	1.628e-05	1.547e-05	17	1354
GO:0030097	hemopoiesis	7.342e-09	2.076e-06	1.748e-05	1.869e-05	15	1018
GO:0001933	negative regulation of protein phosphorylation	1.225e-08	2.692e-06	2.267e-05	3.117e-05	11	478
GO:0048534	hematopoietic or lymphoid organ development	1.346e-08	2.692e-06	2.267e-05	3.426e-05	15	1065
GO:0010648	negative regulation of cell communication	1.425e-08	2.692e-06	2.267e-05	3.628e-05	18	1632
GO:0051094	positive regulation of developmental process	1.439e-08	2.692e-06	2.267e-05	3.663e-05	18	1633
GO:0023057	negative regulation of signaling	1.481e-08	2.692e-06	2.267e-05	3.769e-05	18	1636
GO:0034097	response to cytokine	2.253e-08	3.8e-06	3.199e-05	5.733e-05	16	1287
GO:0045936	negative regulation of phosphate metabolic process	2.586e-08	3.8e-06	3.199e-05	6.58e-05	12	646
GO:0010563	negative regulation of phosphorus metabolic process	2.63e-08	3.8e-06	3.199e-05	6.693e-05	12	647
GO:0002520	immune system development	2.863e-08	3.8e-06	3.199e-05	7.287e-05	15	1127
GO:0045944	positive regulation of transcription by RNA polymerase II	3.047e-08	3.8e-06	3.199e-05	7.756e-05	16	1315
GO:0042326	negative regulation of phosphorylation	3.142e-08	3.8e-06	3.199e-05	7.997e-05	11	524
GO:0006954	inflammatory response	3.222e-08	3.8e-06	3.199e-05	8.201e-05	13	806
GO:0043086	negative regulation of catalytic activity	3.285e-08	3.8e-06	3.199e-05	8.36e-05	14	967
GO:0035914	skeletal muscle cell differentiation	3.754e-08	4.154e-06	3.498e-05	9.555e-05	6	81
GO:0033993	response to lipid	4.932e-08	5.12e-06	4.311e-05	0.0001255	14	999
GO:0051348	negative regulation of transferase activity	5.029e-08	5.12e-06	4.311e-05	0.000128	9	316
GO:0071345	cellular response to cytokine stimulus	5.75e-08	5.628e-06	4.738e-05	0.0001463	15	1188
GO:0043408	regulation of MAPK cascade	6.61e-08	6.23e-06	5.246e-05	0.0001682	13	857
GO:0009967	positive regulation of signal transduction	7.89e-08	7.171e-06	6.038e-05	0.0002008	18	1823
GO:0000165	MAPK cascade	8.935e-08	7.41e-06	6.239e-05	0.0002274	14	1048
GO:1901700	response to oxygen-containing compound	9.017e-08	7.41e-06	6.239e-05	0.0002295	18	1839
GO:0001932	regulation of protein phosphorylation	9.026e-08	7.41e-06	6.239e-05	0.0002297	17	1625
GO:0023014	signal transduction by protein phosphorylation	1.028e-07	7.886e-06	6.639e-05	0.0002617	14	1060
GO:0009725	response to hormone	1.053e-07	7.886e-06	6.639e-05	0.0002679	14	1062
GO:0002521	leukocyte differentiation	1.065e-07	7.886e-06	6.639e-05	0.000271	11	591
GO:0045893	positive regulation of transcription, DNA-templated	1.097e-07	7.886e-06	6.639e-05	0.0002793	17	1647
GO:0014070	response to organic cyclic compound	1.115e-07	7.886e-06	6.639e-05	0.0002839	14	1067
GO:0006469	negative regulation of protein kinase activity	1.719e-07	1.183e-05	9.957e-05	0.0004376	8	261
GO:0048585	negative regulation of response to stimulus	1.849e-07	1.238e-05	0.0001043	0.0004705	18	1928
GO:0009968	negative regulation of signal transduction	2.124e-07	1.386e-05	0.0001167	0.0005407	16	1513
GO:0045892	negative regulation of transcription, DNA-templated	2.188e-07	1.392e-05	0.0001172	0.0005569	15	1316
GO:0010243	response to organonitrogen compound	2.33e-07	1.4e-05	0.0001179	0.000593	14	1133
GO:1903508	positive regulation of nucleic acid-templated transcription	2.346e-07	1.4e-05	0.0001179	0.000597	17	1736
GO:1902680	positive regulation of RNA biosynthetic process	2.365e-07	1.4e-05	0.0001179	0.000602	17	1737
GO:0019221	cytokine-mediated signaling pathway	3.183e-07	1.809e-05	0.0001523	0.0008101	12	814
GO:0032270	positive regulation of cellular protein metabolic process	3.199e-07	1.809e-05	0.0001523	0.0008142	17	1774
GO:0033673	negative regulation of kinase activity	3.273e-07	1.811e-05	0.0001524	0.0008329	8	284
GO:0042325	regulation of phosphorylation	3.384e-07	1.832e-05	0.0001543	0.0008613	17	1781
GO:0045934	negative regulation of nucleobase-containing compound metabolic process	3.607e-07	1.906e-05	0.0001605	0.0009181	16	1573
GO:1903507	negative regulation of nucleic acid-templated transcription	3.676e-07	1.906e-05	0.0001605	0.0009355	15	1370
GO:1902679	negative regulation of RNA biosynthetic process	3.745e-07	1.906e-05	0.0001605	0.0009532	15	1372

### Sheet: DE_cold>warm
	logFC	logCPM	PValue	FDR
Traj23	-7.6087	2.6058	7.25925e-11	9.37406e-09
mt-Tv	-6.94323	2.09801	6.53172e-13	1.15187e-10
Igkv12-46	-4.03567	2.20485	5.31847e-11	6.93868e-09
Krt5	-2.18448	2.37478	3.05396e-06	0.000152157
Tubb1	-2.07197	2.81227	3.65616e-05	0.00134894
