## Supplementary Table 9 for "Systematic assessment of tissue dissociation and storage biases in single-cell and single-nucleus RNA-seq workflows"

### Sheet: sc_sn
	MJ03_SC_v2	MJ04_SC_v2	MJ05_SC_v2	MJ06_SN_FANS_3x500g_v2	MJ07_SN_FANS_3x500g_v2	MJ08_SN_FANS_3x500g_v2	LD01_SC_v3	LD02_SC_v3	LD03_SC_v3	MJ45_SN_FANS_3x500g_v3	MJ46_SN_FANS_3x500g_v3	MJ47_SN_FANS_3x500g_v3	MJ48_SN_FANS_1x2000g_v3	MJ49_SN_FANS_1x2000g_v3	MJ50_SN_FANS_1x2000g_v3	MJ57_SN_sucrose_v3	MJ58_SN_sucrose_v3	MJ59_SN_sucrose_v3
Ascending loop of Henle	114	164	219	1253	1212	1095	317	635	313	1696	1320	1185	1277	1297	1008	1113	1289	1070
B cells	59	56	7	0	0	0	0	12	5	0	0	0	0	0	0	0	0	0
Intercalated cells of collecting duct	106	182	236	0	0	0	220	336	130	0	0	0	0	0	0	0	0	0
Intercalated A cells of collecting duct	0	0	0	179	201	184	0	0	0	152	132	95	149	137	133	109	133	123
Intercalated B cells of collecting duct	0	0	0	84	86	80	0	0	0	175	136	131	176	130	147	140	218	161
Principal cells of collecting duct	183	183	251	433	390	334	375	442	229	368	330	280	280	291	329	295	269	263
Transitional cells of collecting duct	43	39	73	0	0	0	5	8	3	0	0	0	0	0	0	0	0	0
Connecting tubule	44	115	87	396	351	363	305	398	190	282	228	184	327	316	306	302	337	291
Distal convoluted tubule	67	101	176	528	563	450	234	443	194	784	586	585	595	564	580	491	614	488
Descending loop of Henle	0	0	1	0	0	0	0	0	0	405	280	275	384	332	332	167	225	249
Endothelial cells	253	158	136	524	140	147	334	441	285	664	911	804	1291	1091	1610	1217	1273	1103
Fibroblasts	40	47	59	0	0	0	33	34	35	0	0	0	0	0	0	0	0	0
Mesangium	33	41	45	403	173	175	142	137	83	220	344	230	402	346	481	429	541	453
Macrophages	92	95	44	83	19	34	159	222	213	24	37	19	83	73	86	94	91	84
Neutrophils	1	1	1	0	0	0	7	0	1	0	0	0	0	0	0	0	0	0
NK cells	53	31	7	0	0	0	11	11	7	0	0	0	0	0	0	0	0	0
Podocytes	79	87	229	46	36	22	99	180	126	119	60	43	67	67	75	54	58	49
Proximal tubule	1229	1757	1986	4671	4450	4722	2319	4548	2547	3765	3263	3137	3958	3589	4028	3571	4259	3221
T cells	71	52	20	0	0	0	46	81	52	0	0	0	0	0	0	0	0	0
Unknown	0	0	0	11	8	3	0	0	0	3	1	3	4	1	3	3	1	5

### Sheet: bulk_prediction
	MJ12	MJ13	MJ14	LDK1	LDK2	LDK3	LDK4	LDK5	LDK6
Podocytes	0.0780992	0.294494	0.562537	1.63186	2.0981	1.78085	2.07791	2.08388	2.61013
Proximal tubule	54.4472	68.3821	52.8669	67.1725	67.0585	60.9202	55.6091	55.3982	56.8706
Macrophages	0.712828	0	0	1.16723	1.08711	1.89219	2.40178	2.41274	2.78437
Endothelial cells	0.952708	0	0.667969	1.67086	2.18943	1.75682	0.0581365	0.264884	0.650969
B cells	5.02417	4.22917	2.66784	0	0	0	0	0	0
Connecting tubule	0.613894	0.321854	0.731153	0	0	0	0	0	0
Ascending loop of Henle	12.5541	12.1201	19.6995	13.4973	12.8336	17.3674	14.5085	14.4621	15.2473
Distal convoluted tubule	13.6593	9.10408	11.2993	6.00036	5.43196	5.53411	3.41332	9.13746	3.04804
Intercalated cells of collecting duct	0.669627	0	0.195159	1.35117	1.36289	0.703506	3.25661	2.53206	1.8963
Mesangium	8.63321	0.777774	4.1736	0.51468	0.265526	0.682426	1.39523	1.37775	1.30877
Fibroblasts	0	1.84509	4.45162	0	0	0	0.435288	2.84303	2.45243
Principal cells of collecting duct	0.769438	2.92528	2.68449	6.99403	7.63149	9.0081	16.8441	9.48792	13.1311
T cells	1.88552	0	0	0	0	0	0	0	0
NK cells	0	0	0	0	0.0414372	0.354388	0	0	0
