## Supplementary Table 17 for "Systematic assessment of tissue dissociation and storage biases in single-cell and single-nucleus RNA-seq workflows"

### Sheet: Sheet1
Strain	Sex	Age	Workflows tested	Modifications to workflows
C57BL/6J	Male	19 weeks	Cold and warm tissue dissociation, scRNA-seq	10x v2 chemistry
			Cold and warm tissue dissociation, bulk RNA-seq	NEBNext rRNA Depletion Kit, Read length 150
			Cold and warm tissue dissociation, methanol-fixation	10x v2 chemistry
			Cold and warm tissue dissociation, cryopreservation	10x v2 chemistry, 6 months storage, 400g spin
Balb/c	Male	18 weeks	Cold tissue dissociation, scRNA-seq	10x v2 chemistry
			SN_FANS_3x500g	10x v2 chemistry
			bulk RNA-seq of intact kidneys	NEBNext rRNA Depletion Kit, Read length 51
Balb/c	Female	15 weeks	Cold tissue dissociation, scRNA-seq	10x v3 chemistry
			Cold tissue dissociation, cryopreservation	10x v3 chemistry, 2 weeks storage, 1200g spin
			Cold tissue dissociation, bulk RNA-seq	NEBNext Poly(A) mRNA isolation module, Read length 60
			bulk RNA-seq of intact kidneys	NEBNext Poly(A) mRNA isolation module, Read length 60
			SN_FANS_3x500g	10x v3 chemistry
			SN_FANS_1x2000g	10x v3 chemistry
			SN_sucrose	10x v3 chemistry
