## Supplementary Table 18 for "Systematic assessment of tissue dissociation and storage biases in single-cell and single-nucleus RNA-seq workflows"

### Sheet: degs_up_in_Undissociated
	logFC	logCPM	PValue	FDR	Avg_Normd_Undissociated	Avg_Normd_Dissociated	detected_in_SC
Kap	2.15562	11.7344	1.26211e-78	4.81018e-76	5562.39	1248.49	Yes
Napsa	2.31208	10.5948	1.28924e-153	1.54967e-150	2571.4	517.879	Yes
Aadat	2.57785	10.1177	4.64267e-170	9.06829e-167	1899.85	318.282	Yes
Scd1	2.97852	9.11149	2.33884e-90	1.14209e-87	977.988	124.087	Yes
Slc7a12	3.38485	8.27247	5.03896e-155	6.56156e-152	560.387	53.7019	Yes
Mpv17l	2.14383	8.40771	9.87562e-278	7.71582e-274	551.126	124.616	Yes
Ppic	2.05691	8.17593	8.98008e-118	6.37831e-115	463.629	111.472	Yes
Slc22a7	3.41905	7.83053	3.47747e-122	2.58757e-119	412.442	38.5785	Yes
Mettl7a2	2.76667	7.61834	2.41863e-277	1.25979e-273	339.302	49.8869	Yes
Mep1b	3.44653	7.34964	1.71968e-174	3.83881e-171	294.993	27.0843	Yes
Slco1a6	3.20256	7.09087	1.06081e-135	1.03601e-132	242.39	26.3625	Yes
9030619P08Rik	2.55873	7.15562	3.32504e-80	1.29893e-77	240.756	40.8982	No
Ace	2.79794	6.88775	4.30576e-87	1.86894e-84	203.886	29.3501	Yes
Havcr1	3.41398	6.81818	0	0	202.776	19.0184	Yes
Slc22a13	2.98535	6.77788	4.33736e-124	3.38878e-121	191.605	24.198	Yes
Serpina1f	3.34056	6.68133	1.23435e-236	4.82199e-233	183.362	18.113	Yes
Slc9a8	2.19852	6.65452	5.24376e-223	1.63878e-219	162.922	35.4948	Yes
Slc22a19	3.10674	6.52497	5.53914e-199	1.44258e-195	161.774	18.7956	Yes
Spink6	3.3538	6.38736	9.24058e-39	1.71897e-36	149.231	14.5625	Yes
Cd36	2.44381	6.35335	1.59186e-161	2.26131e-158	135.502	24.8722	Yes
Arg2	2.83808	6.05779	1.9987e-82	8.00811e-80	114.1	15.9044	Yes
Spidr	2.30136	6.10298	1.30892e-164	2.27258e-161	111.883	22.6768	Yes
Ceacam2	3.35128	5.97349	3.93344e-164	6.1464e-161	111.337	10.8943	Yes
Capg	2.15792	6.0228	1.32528e-145	1.4792e-142	103.954	23.3501	Yes
Hsd17b14	2.17358	5.95723	5.28566e-28	6.82593e-26	99.4992	22.0975	Yes
Gm853	2.36462	5.78054	6.30939e-112	4.10794e-109	89.7109	17.4731	Yes
Gbp3	2.41557	5.69859	1.70236e-86	7.12745e-84	85.1623	15.9303	Yes
C8a	3.47946	5.52798	3.62372e-89	1.71588e-86	81.7665	7.34228	Yes
Gm10800	5.96464	5.42904	1.37258e-40	2.78545e-38	81.458	1.28862	No
Agmat	2.01227	5.57482	3.80956e-30	5.26798e-28	74.4276	18.4386	Yes
Ces1f	2.91745	5.28796	6.19475e-36	1.04085e-33	66.5193	8.83885	Yes
Abcc3	3.0445	5.23195	1.20342e-76	4.37316e-74	64.5378	7.81366	Yes
5730437C11Rik	2.93159	5.22501	1.08663e-36	1.88663e-34	63.7473	8.37795	Yes
Frzb	2.14474	5.31268	5.84175e-129	5.07129e-126	62.8616	14.2212	Yes
Slc23a3	2.49679	5.22758	4.96488e-113	3.3731e-110	61.487	10.9047	Yes
Akr1c14	3.26109	5.13557	1.35193e-99	7.54476e-97	61.0878	6.38817	Yes
Cox8b	2.05169	5.19258	3.69356e-09	9.46157e-08	57.1086	13.7916	Yes
Cyp2a4	3.50202	4.77083	7.44734e-24	6.80539e-22	47.7429	4.2305	Yes
Slc38a3	2.54555	4.85346	1.15814e-94	6.03236e-92	47.3613	8.08445	Yes
Rnf24	2.76467	4.56868	2.32164e-25	2.40251e-23	39.4051	5.78493	Yes
Mfsd2a	3.37273	4.27538	7.68704e-136	8.00785e-133	33.3016	3.21122	Yes
Sprr1a	2.51056	4.35513	1.55513e-13	6.84518e-12	33.1026	5.80715	No
Car5a	3.50216	4.19346	3.08712e-65	9.64786e-63	31.594	2.80138	Yes
Cp	2.0104	4.36255	6.79991e-64	2.08344e-61	31.5123	7.84001	Yes
Methig1	3.3902	4.05046	3.18622e-134	2.9287e-131	28.3531	2.73602	No
Psca	3.43147	4.00567	5.84454e-22	4.8321e-20	27.5843	2.55747	No
Sec14l3	3.38747	4.00528	6.21627e-18	3.82423e-16	27.4218	2.60305	No
Myo5a	2.03471	4.02311	1.07115e-40	2.20234e-38	24.8231	6.06188	Yes
Bcat1	3.45959	3.84326	3.97832e-96	2.14363e-93	24.5346	2.22988	Yes
Steap3	2.15256	3.98402	4.83914e-66	1.54319e-63	24.4705	5.49016	Yes
Ly6f	3.16419	3.85656	1.70642e-38	3.06489e-36	24.3953	2.68608	No
Slc1a4	2.70789	3.89103	6.64289e-92	3.34845e-89	24.1839	3.65463	Yes
Slc22a26	2.091	3.9694	1.40588e-18	9.23035e-17	24.0236	5.61131	Yes
Rhov	2.43947	3.81231	4.19555e-73	1.45688e-70	22.3118	4.0856	Yes
Gm29337	3.43712	3.41669	2.53575e-47	6.09594e-45	18.0455	1.66448	No
Apol10b	2.4735	3.45747	2.21586e-10	6.72332e-09	17.3894	3.11094	Yes
Cyp2d9	2.89091	3.3889	2.46913e-14	1.19082e-12	17.069	2.30413	No
Prss12	2.21639	3.39527	3.31305e-39	6.31339e-37	16.1712	3.45075	Yes
Ccdc170	3.51352	3.23869	1.28367e-62	3.78466e-60	15.934	1.37403	No
Col14a1	2.06883	3.31805	1.18254e-19	8.28624e-18	15.0411	3.58958	Yes
Cck	4.54675	3.08454	6.68458e-14	3.09033e-12	14.8215	0.617304	No
4930434B07Rik	3.42352	3.11458	2.90423e-27	3.43799e-25	14.5093	1.34605	Yes
Gm10801	5.71652	3.00253	2.20105e-23	1.95418e-21	14.2332	0.271243	No
A4gnt	2.54752	3.16586	9.38948e-33	1.41077e-30	14.156	2.41007	No
Prelp	3.22345	3.01348	3.64296e-41	7.69256e-39	13.3248	1.41025	Yes
Upk3a	3.43397	2.94183	6.75185e-20	4.86195e-18	12.803	1.20389	No
Dapk2	2.89556	2.97963	3.09012e-53	7.91577e-51	12.7314	1.70801	Yes
Gm20400	2.90321	2.91256	7.07123e-22	5.81553e-20	12.1211	1.62713	No
0610040F04Rik	3.12592	2.84133	6.73086e-41	1.40235e-38	11.6893	1.31752	Yes
Cfd	7.60199	2.7077	1.97439e-07	3.99118e-06	11.52	0.0417721	No
Hsd11b1	2.72288	2.85361	4.4015e-27	5.17127e-25	11.4748	1.73231	Yes
Slc17a2	3.33144	2.77707	7.19566e-50	1.78475e-47	11.3003	1.12325	No
Gm15640	3.1814	2.76246	2.76579e-28	3.60152e-26	11.0772	1.18666	No
Pcolce2	2.9971	2.77467	1.11953e-11	3.97585e-10	11.0753	1.38507	Yes
Spon1	2.23129	2.82313	7.99097e-12	2.89714e-10	10.7488	2.28218	Yes
Ifitm1	2.28785	2.81378	4.02526e-25	4.08433e-23	10.7252	2.19866	Yes
Ces2b	2.38319	2.80166	3.14923e-19	2.1871e-17	10.712	2.02214	Yes
Hsd17b2	3.17538	2.71206	1.09323e-23	9.87443e-22	10.6668	1.18079	Yes
Serpina6	2.31736	2.79106	4.15328e-16	2.24564e-14	10.5699	2.11906	No
Serpina1b	2.31837	2.77507	1.67264e-07	3.41513e-06	10.4807	2.0829	Yes
Ror2	2.59006	2.72694	6.96509e-37	1.22288e-34	10.3485	1.70774	Yes
Rem1	2.39613	2.65151	2.36224e-27	2.92956e-25	9.63728	1.8158	Yes
Col6a1	2.05572	2.6806	6.11983e-14	2.84609e-12	9.48965	2.28071	No
Tmprss6	3.73437	2.50483	1.55788e-25	1.64482e-23	9.43345	0.703902	No
1110032F04Rik	3.07027	2.49991	8.36024e-27	9.67683e-25	9.10037	1.04371	No
Cyp1b1	2.98053	2.50328	3.28201e-15	1.68146e-13	9.06041	1.12924	No
Cygb	2.59118	2.53299	3.27567e-34	5.27687e-32	8.99066	1.47102	Yes
Tnn	2.05685	2.57548	4.56156e-05	0.000567507	8.81973	2.10665	No
Chrdl1	3.45074	2.4238	4.75418e-21	3.67766e-19	8.78122	0.799187	No
Kcnj8	2.59728	2.48247	2.45961e-30	3.43159e-28	8.66861	1.41265	Yes
Slc22a13b-ps	2.08508	2.54124	3.78581e-21	2.98773e-19	8.59754	2.01356	No
Sptssb	2.36879	2.44522	5.11142e-13	2.06385e-11	8.27556	1.59636	Yes
ENSMUSG00000104887	3.8516	2.28747	5.95141e-25	5.96133e-23	8.09469	0.541738	No
Itih5	2.80553	2.35778	2.11228e-26	2.3576e-24	8.04264	1.14603	Yes
C1qtnf2	2.47122	2.3536	1.55615e-15	8.10546e-14	7.80334	1.37777	Yes
Scgb1c1	4.70963	2.19967	5.05482e-19	3.4342e-17	7.75587	0.293384	No
Tmem119	2.20082	2.35168	3.11518e-13	1.30503e-11	7.59474	1.64398	Yes
Upk2	2.85216	2.26027	4.47373e-20	3.282e-18	7.51262	1.04806	No
Crispld2	2.5046	2.29109	8.96728e-12	3.23609e-10	7.49366	1.31812	Yes
Gcm1	2.90558	2.24607	3.98336e-29	5.36586e-27	7.4708	0.97845	No
Mcoln2	3.172	2.22392	9.10145e-34	1.40811e-31	7.47007	0.827407	No
Smoc2	2.23471	2.26327	1.58638e-20	1.19176e-18	7.14175	1.51584	Yes
Ifitm7	3.26141	2.15155	8.34594e-23	7.20517e-21	7.11875	0.741441	No
Lhfp	2.06174	2.25202	4.76559e-17	2.77862e-15	6.94926	1.66507	Yes
Upk1b	3.48452	2.09203	5.77314e-26	6.22145e-24	6.88872	0.611718	No
Vstm4	2.08023	2.2368	3.17121e-19	2.19262e-17	6.87933	1.61774	Yes
2900011O08Rik	2.59225	2.15483	1.22443e-18	8.10717e-17	6.82239	1.10549	No
Pdgfra	3.69241	1.97435	3.33702e-31	4.82817e-29	6.37709	0.479892	No
Gm21738	4.97699	1.91064	1.57991e-20	1.19176e-18	6.32191	0.176998	No
Cdh11	2.06736	2.08663	1.07435e-12	4.19696e-11	6.15421	1.4664	Yes
Loxl4	3.06437	1.94216	1.3722e-22	1.17169e-20	6.03506	0.716325	No
Dfnb59	2.76023	1.96918	1.66914e-16	9.31499e-15	6.03245	0.895933	No
Eva1c	2.05521	2.05274	7.83958e-13	3.12503e-11	5.9864	1.41917	Yes
Timd2	2.53874	1.96945	1.69108e-18	1.10103e-16	5.91579	1.01334	Yes
G630018N14Rik	2.65044	1.79917	5.54022e-12	2.0322e-10	5.27266	0.819458	No
Col6a3	2.44777	1.8115	3.88992e-11	1.29053e-09	5.22016	0.948874	Yes
Fmod	2.07447	1.85945	2.72932e-10	8.04686e-09	5.19711	1.22258	No
Aldh3b3	3.22757	1.72566	8.33155e-24	7.56912e-22	5.18246	0.541677	No
Fam65c	2.68014	1.76932	1.74026e-12	6.71439e-11	5.16336	0.794002	No
Gsdmc2	3.55052	1.68844	5.3776e-14	2.51588e-12	5.12702	0.429251	No
Cpb2	2.18131	1.79944	7.07629e-10	1.97102e-08	5.02966	1.09687	No
Adamts8	2.36111	1.75081	9.05925e-18	5.48681e-16	4.94815	0.960596	No
Gm23622	8.40247	1.51949	7.27726e-28	9.24508e-26	4.80974	0	No
Serpina10	2.77658	1.65055	1.21579e-14	6.03109e-13	4.7557	0.678831	No
Olfml3	2.92854	1.61338	1.08476e-19	7.66986e-18	4.67696	0.598113	Yes
Hic1	2.40575	1.65895	6.16434e-17	3.58082e-15	4.63865	0.876379	Yes
Meox2	2.85387	1.57865	2.88831e-10	8.48359e-09	4.53895	0.619931	No
Col5a1	2.14866	1.64781	1.32e-10	4.07635e-09	4.48359	1.00635	No
Zpld1	2.2538	1.5916	1.25769e-10	3.89162e-09	4.33719	0.889902	No
Il17f	3.0158	1.45842	3.52916e-15	1.80218e-13	4.18789	0.493665	No
Slitrk6	2.89812	1.45315	1.35333e-14	6.65003e-13	4.13761	0.540036	No
9130024F11Rik	2.40287	1.50064	3.77262e-14	1.79182e-12	4.11932	0.763343	No
Egflam	2.19351	1.43696	2.70896e-12	1.02247e-10	3.83888	0.829991	No
Gsdmc3	3.18327	1.31256	3.91021e-13	1.61216e-11	3.78562	0.414437	No
Lrp8	3.02746	1.31071	1.06406e-14	5.30587e-13	3.73675	0.450487	No
Gm11373	3.499	1.25979	2.40986e-11	8.13314e-10	3.69863	0.316867	No
Hs6st2	2.50199	1.33375	1.25018e-11	4.41976e-10	3.65446	0.642968	Yes
Gm15968	4.19587	1.18949	6.62454e-20	4.79236e-18	3.58878	0.180309	No
Rerg	3.09505	1.24644	6.34584e-17	3.6726e-15	3.57491	0.409179	No
Ccdc182	3.97086	1.18034	8.8459e-12	3.19968e-10	3.53125	0.209612	No
Ddr2	2.19212	1.3148	4.34305e-11	1.42572e-09	3.49738	0.756312	Yes
Col23a1	2.18367	1.25172	1.023e-06	1.81446e-05	3.32742	0.725106	No
Cpxm1	2.66084	1.1799	1.16174e-12	4.52339e-11	3.29278	0.529674	No
Scrg1	2.71466	1.17231	0.00327798	0.0227753	3.28921	0.489322	No
Apoa4	3.05879	1.12166	1.97019e-13	8.50448e-12	3.23713	0.389845	No
Cacna1i	3.28399	1.07225	2.65044e-14	1.26654e-12	3.15473	0.321059	No
Snai1	2.28863	1.16054	4.0239e-11	1.33215e-09	3.13749	0.632789	Yes
4930533I22Rik	2.55421	1.11137	2.76538e-10	8.13783e-09	3.09249	0.51417	No
Htra3	2.45144	1.11281	1.32236e-07	2.74048e-06	3.06495	0.558559	No
Kcne4	3.3358	1.02019	9.74592e-13	3.81678e-11	3.04401	0.281942	No
Srpx2	2.99801	1.03336	4.62292e-12	1.70775e-10	3.01546	0.364804	No
Gm11707	2.09221	1.13596	3.95873e-08	8.95212e-07	3.01059	0.698854	Yes
Gm29335	7.72188	0.90666	1.34938e-17	8.07868e-16	3.00077	0	No
Kcnh1	2.38882	1.08373	1.99311e-08	4.71883e-07	2.97983	0.559014	No
Mro	2.60868	1.04248	1.16022e-09	3.13119e-08	2.94919	0.473514	No
Gm23442	2.08772	1.04697	0.00185965	0.0142446	2.82882	0.672129	No
Fam150b	3.94467	0.892668	2.00184e-10	6.10952e-09	2.8154	0.172603	No
Nxph4	2.88934	0.916962	1.26805e-11	4.47259e-10	2.72619	0.34743	No
Apob	3.69326	0.822343	1.01415e-06	1.80081e-05	2.63184	0.193742	No
Clca3a1	2.9748	0.84076	2.25128e-08	5.29797e-07	2.58757	0.312144	Yes
Lama2	2.12268	0.9336	8.69488e-08	1.86373e-06	2.58157	0.588325	Yes
Art4	2.12835	0.924812	6.69522e-08	1.46117e-06	2.56362	0.583853	No
Ak5	4.47512	0.737203	3.69286e-10	1.0627e-08	2.52733	0.0996539	No
Gpr153	2.06878	0.90748	7.11329e-07	1.30155e-05	2.51949	0.591846	No
Abca8a	2.82966	0.763712	1.57148e-09	4.19043e-08	2.40275	0.323748	No
Prap1	3.4087	0.679768	5.34212e-10	1.50679e-08	2.32692	0.207453	No
Mettl7a3	3.1862	0.664938	4.1363e-11	1.36358e-09	2.27493	0.238481	No
Prss35	3.42429	0.635147	9.19641e-07	1.64986e-05	2.25636	0.192752	No
Mir7663	7.31264	0.554607	5.33305e-12	1.96081e-10	2.2541	0	No
Gabra3	3.96848	0.609299	9.03122e-12	3.25166e-10	2.24751	0.132353	No
Alx1	3.76289	0.61005	6.50707e-08	1.42209e-06	2.24293	0.155372	No
Svep1	2.41868	0.700923	2.44949e-07	4.86968e-06	2.21047	0.402318	Yes
Gm11375	3.15674	0.621592	1.3595e-08	3.26824e-07	2.18932	0.220729	No
Arsi	2.26014	0.692591	0.00191068	0.0145498	2.15983	0.433873	No
Gm22056	7.22843	0.481851	3.93136e-12	1.46265e-10	2.12778	0	No
Gm13019	2.1968	0.678893	0.00167396	0.0130787	2.12584	0.436723	No
Baiap3	2.61713	0.566382	1.94645e-08	4.61536e-07	2.01564	0.318593	No
Lgi2	2.88646	0.515857	2.89675e-07	5.64397e-06	1.97885	0.259841	No
Gm28818	4.21937	0.332993	2.52766e-10	7.55206e-09	1.80615	0.0849229	No
Fam169a	2.5245	0.348476	4.98169e-06	7.69969e-05	1.66823	0.275696	No
Mir3971	6.87158	0.19038	5.84193e-10	1.63889e-08	1.65663	0	No
Pdxk-ps	2.18696	0.313157	3.38714e-05	0.000437055	1.56788	0.322721	No
Frmpd3	2.13615	0.288442	3.25638e-05	0.000421227	1.52808	0.338625	No
Cabp2	2.17607	0.24323	3.55724e-05	0.000454129	1.47749	0.316767	No
Srpx	2.67626	0.138381	2.61249e-06	4.2657e-05	1.41243	0.212208	No
Tprg	2.50686	0.131563	1.60546e-05	0.000221421	1.38599	0.229288	No
Ngfr	2.41167	0.134673	1.92333e-05	0.000261112	1.37767	0.243045	No
Sorcs2	2.86845	0.0808987	2.24731e-06	3.72391e-05	1.362	0.174246	No
Wdr86	2.90282	0.0747147	2.8718e-06	4.66474e-05	1.35693	0.168293	No
RP23-172P1.4	2.39146	0.0569912	6.88526e-05	0.000811993	1.28177	0.237212	No
Kcnd3	2.01968	0.0887937	0.000129083	0.00141637	1.26925	0.30202	No

### Sheet: degs_up_in_Dissociated
	logFC	logCPM	PValue	FDR	Avg_Normd_Undissociated	Avg_Normd_Dissociated	detected_in_SC
Hbb-bs	2.1	9.52	0.000881397	0.00759245	278.59	1192.51	Yes
Hba-a1	2.37	8.08	0.00047746	0.00449988	88.3	456.49	Yes
mt-Tp	2.07	7.59	5.19e-31	7.37e-29	74.53	313.62	No
Hbb-bt	2.66	6.37	0.000546693	0.00504287	23.02	145.59	Yes
Hba-a2	2.39	6.38	0.000596217	0.00544187	27.23	142.31	Yes
Alas2	2.99	5.39	0.000749288	0.00661019	9.65	76.69	Yes
mt-Ta	3.7	4.34	4.94e-07	9.32e-06	3.01	39.35	No
mt-Tc	3.15	3.9	4.3e-11	1.41e-09	3.13	27.91	No
Gm10222	2.04	3.62	1.45e-45	3.28e-43	4.92	20.35	No
S100a9	2.29	3.06	0.00206722	0.0154842	2.96	14.57	Yes
Rergl	2.1	2.77	2.53e-14	1.21e-12	2.62	11.33	Yes
Mir142hg	2.39	2.25	4.68e-21	3.64e-19	1.53	8.15	Yes
Pln	2.02	2.2	1.01e-13	4.53e-12	1.82	7.45	Yes
Igkj5	8.79	1.58	3.41e-14	1.62e-12	0	6.32	No
S100a8	2.21	1.8	0.000270322	0.00272696	1.24	5.81	No
Nkx3-1	2.15	1.48	7.31e-07	1.33e-05	1	4.52	Yes
Susd5	2.42	1.41	1.47e-11	5.08e-10	0.81	4.39	Yes
Olfr558	2.02	1.42	2.1e-11	7.15e-10	1.02	4.18	Yes
Gm24873	2.49	1.14	0.000971164	0.00822516	0.64	3.68	No
Trbj1-7	8.01	0.92	4.05e-18	2.54e-16	0	3.63	No
Gm25188	2.64	1.08	0.00150948	0.012022	0.57	3.61	No
Gm43500	3.83	0.87	8.9e-13	3.49e-11	0.22	3.33	No
Gm24400	2.27	1.01	0.000262608	0.00266462	0.65	3.17	No
Cd79a	3.24	0.79	2.87e-07	5.61e-06	0.31	3.04	Yes
Retnlg	7.55	0.48	1.19e-10	3.7e-09	0	2.67	No
Gm12098	2.46	0.76	4.89e-09	1.24e-07	0.47	2.66	No
Trbj2-1	7.49	0.46	3.03e-18	1.94e-16	0	2.57	No
Mir7089	7.47	0.44	2.26e-12	8.6e-11	0	2.53	No
Gm24920	7.43	0.44	3.46e-10	1.01e-08	0	2.42	No
mt-Ts2	7.26	0.26	2.04e-15	1.05e-13	0	2.18	No
Ighd	2.63	0.35	1.83e-06	3.11e-05	0.31	2	Yes
Gm28364	2.57	0.33	5.54e-05	0.000675673	0.31	1.9	No
Gm27803	6.98	0.04	1.39e-11	4.85e-10	0	1.77	No
Gm24339	6.9	-0.02	2.44e-12	9.24e-11	0	1.69	No
Olfr78	2.86	0.13	3.03e-07	5.88e-06	0.22	1.68	Yes
Myh6	2.51	0.04	3.29e-06	5.28e-05	0.25	1.5	Yes

### Sheet: UpUndiss_ToppGene_GO_BP
ID	Name	pValue	FDR B&H	FDR B&Y	Bonferroni	Genes from Input	Genes in Annotation
GO:0043062	extracellular structure organization	7.971e-11	2.259e-07	1.926e-06	2.259e-07	20	511
GO:0030198	extracellular matrix organization	6.548e-10	9.279e-07	7.912e-06	1.856e-06	17	399
GO:0030199	collagen fibril organization	2e-06	0.00189	0.01611	0.005669	6	59
GO:0006820	anion transport	1.117e-05	0.007911	0.06746	0.03165	16	709
GO:0035634	response to stilbenoid	2.047e-05	0.0116	0.09892	0.05801	3	9
GO:0060536	cartilage morphogenesis	3.265e-05	0.01542	0.1315	0.09254	4	29
GO:0015711	organic anion transport	4.638e-05	0.01878	0.1601	0.1314	13	547
GO:0008210	estrogen metabolic process	6.221e-05	0.02204	0.1879	0.1763	4	34
GO:0051216	cartilage development	0.0001234	0.03453	0.2944	0.3496	8	233
GO:0046942	carboxylic acid transport	0.0001373	0.03453	0.2944	0.3892	10	373
GO:0015849	organic acid transport	0.0001404	0.03453	0.2944	0.3978	10	374
GO:0061448	connective tissue development	0.0001823	0.03453	0.2944	0.5166	9	314
GO:0003429	growth plate cartilage chondrocyte morphogenesis	0.0001907	0.03453	0.2944	0.5404	3	18
GO:0003414	chondrocyte morphogenesis involved in endochondral bone morphogenesis	0.0001907	0.03453	0.2944	0.5404	3	18
GO:0090171	chondrocyte morphogenesis	0.0001907	0.03453	0.2944	0.5404	3	18
GO:0006811	ion transport	0.000217	0.03453	0.2944	0.6149	26	1956
GO:0003422	growth plate cartilage morphogenesis	0.0002254	0.03453	0.2944	0.6387	3	19
GO:0098915	membrane repolarization during ventricular cardiac muscle cell action potential	0.0002254	0.03453	0.2944	0.6387	3	19
GO:0060800	regulation of cell differentiation involved in embryonic placenta development	0.0002384	0.03453	0.2944	0.6755	2	4
GO:0003416	endochondral bone growth	0.0002437	0.03453	0.2944	0.6906	4	48
GO:0006525	arginine metabolic process	0.0003065	0.03973	0.3388	0.8686	3	21
GO:0098868	bone growth	0.0003084	0.03973	0.3388	0.874	4	51
GO:0001501	skeletal system development	0.000341	0.04202	0.3583	0.9664	12	582
GO:0098656	anion transmembrane transport	0.0003757	0.04436	0.3782	1	10	423

### Sheet: UpUndiss_ToppGene_Pathways
ID	Name	Source	pValue	FDR B&H	FDR B&Y	Bonferroni	Genes from Input	Genes in Annotation
M5884	Ensemble of genes encoding core extracellular matrix including ECM glycoproteins, collagens and proteoglycans	MSigDB C2 BIOCARTA (v6.0)	2.772e-13	1.45e-10	9.915e-10	1.45e-10	19	275
M5889	Ensemble of genes encoding extracellular matrix and extracellular matrix-associated proteins	MSigDB C2 BIOCARTA (v6.0)	1.787e-11	4.673e-09	3.195e-08	9.345e-09	31	1028
M3008	Genes encoding structural ECM glycoproteins	MSigDB C2 BIOCARTA (v6.0)	3.663e-08	6.386e-06	4.367e-05	1.916e-05	12	196
1270244	Extracellular matrix organization	BioSystems: REACTOME	5.016e-07	6.559e-05	0.0004485	0.0002624	13	298
1270245	Collagen formation	BioSystems: REACTOME	7.682e-06	0.0008035	0.005494	0.004018	7	93
1270246	Collagen biosynthesis and modifying enzymes	BioSystems: REACTOME	1.678e-05	0.001463	0.01	0.008779	6	70
M3005	Genes encoding collagen proteins	MSigDB C2 BIOCARTA (v6.0)	2.209e-05	0.001651	0.01129	0.01156	5	44
1470926	Collagen chain trimerization	BioSystems: REACTOME	3.064e-05	0.002003	0.01369	0.01602	5	47
172847	Protein digestion and absorption	BioSystems: KEGG	7.033e-05	0.004087	0.02795	0.03678	6	90
83068	ECM-receptor interaction	BioSystems: KEGG	0.0004396	0.02299	0.1572	0.2299	5	82
M3468	Genes encoding enzymes and their regulators involved in the remodeling of the extracellular matrix	MSigDB C2 BIOCARTA (v6.0)	0.0005304	0.02522	0.1724	0.2774	8	238
1269900	Scavenging by Class B Receptors	BioSystems: REACTOME	0.0005917	0.02579	0.1763	0.3095	2	5
1270051	Estrogen biosynthesis	BioSystems: REACTOME	0.000883	0.03553	0.2429	0.4618	2	6
1270247	Assembly of collagen fibrils and other multimeric structures	BioSystems: REACTOME	0.001209	0.03574	0.2444	0.6324	4	60
1269019	Defective B4GALT1 causes B4GALT1-CDG (CDG-2d)	BioSystems: REACTOME	0.00123	0.03574	0.2444	0.6433	2	7
1309216	Defective ST3GAL3 causes MCT12 and EIEE15	BioSystems: REACTOME	0.00123	0.03574	0.2444	0.6433	2	7
PW:0000484	altered lipoprotein metabolic	Pathway Ontology	0.00123	0.03574	0.2444	0.6433	2	7
1269020	Defective CHST6 causes MCDC1	BioSystems: REACTOME	0.00123	0.03574	0.2444	0.6433	2	7

### Sheet: UpUndiss_ToppGene_CoexprsAtlas
ID	Name	Source	pValue	FDR B&H	FDR B&Y	Bonferroni	Genes from Input	Genes in Annotation
GSM777043 500	Stromal Cells, Fi.MTS15+.Th, CD45- PDGFRa+ MTS15+, Thymus, avg-3	Immgen.org, GSE15907	1.228e-25	3.642e-22	3.122e-21	3.642e-22	32	445
GSM777050 500	Stromal Cells, FRC.MLN, gp38+ CD31- CD140a+, Lymph Node, avg-5	Immgen.org, GSE15907	8.687e-24	1.288e-20	1.104e-19	2.577e-20	31	467
GSM777067 500	Stromal Cells, St.31-38-44-.SLN, CD45- gp38- CD31- CD44-, Lymph Node, avg-2	Immgen.org, GSE15907	5.438e-23	5.376e-20	4.609e-19	1.613e-19	30	453
GSM777046 500	Stromal Cells, Fi.Sk, gp38+ CD140a+, Skin, avg-4	Immgen.org, GSE15907	3.167e-22	2.348e-19	2.013e-18	9.393e-19	29	438
GSM777055 500	Stromal Cells, FRC.SLN, gp38+ CD31- CD140a+, Lymph Node, avg-4	Immgen.org, GSE15907	9.165e-22	5.437e-19	4.661e-18	2.718e-18	29	455
PCBC ratio EB blastocyst vs EB amniotic fluid MSC cfr-2X-p05	EB blastocyst vs EB amniotic fluid MSC-Confounder removed-fold2.0 adjp0.05	PCBC_AltAnalyze	1.547e-21	7.65e-19	6.557e-18	4.59e-18	25	303
gudmap kidney adult RenalCapsule 1000	kidney adult RenalCapsule top-relative-expression-ranked 1000	Gudmap Mouse MOE430.2	2.996e-19	1.27e-16	1.088e-15	8.887e-16	33	780
gudmap kidney adult RenalCapsule k2 1000	kidney adult RenalCapsule k-means-cluster#2 top-relative-expression-ranked 1000	Gudmap Mouse MOE430.2	3.116e-18	1.155e-15	9.903e-15	9.242e-15	24	371
gudmap kidney adult RenalCapsule 500	kidney adult RenalCapsule top-relative-expression-ranked 500	Gudmap Mouse MOE430.2	3.068e-17	1.011e-14	8.668e-14	9.101e-14	24	410
gudmap developingLowerUrinaryTract P2 bladder stroma (LCM) 1000	DevelopingLowerUrinaryTract P2 bladder stroma (LCM) emap-30396 top-relative-expression-ranked 1000	Gudmap Mouse MOE430.2	2.646e-16	7.848e-14	6.728e-13	7.848e-13	30	785
gudmap kidney adult RenalCapsule k1 500	kidney adult RenalCapsule k-means-cluster#1 top-relative-expression-ranked 500	Gudmap Mouse MOE430.2	3.815e-16	1.029e-13	8.818e-13	1.132e-12	19	242
facebase RNAseq e14.5 palate poster oral Tgfbr2 WT 2500	facebase RNAseq e14.5 palate poster oral Tgfbr2 WT 2500	Gudmap RNAseq	1.472e-14	3.358e-12	2.879e-11	4.365e-11	38	1522
facebase RNAseq e14.5 palate poster distal ERK2 WT 2500	facebase RNAseq e14.5 palate poster distal ERK2 WT 2500	Gudmap RNAseq	1.472e-14	3.358e-12	2.879e-11	4.365e-11	38	1522
gudmap developingLowerUrinaryTract P2 bladder stroma (LCM) 500	DevelopingLowerUrinaryTract P2 bladder stroma (LCM) emap-30396 top-relative-expression-ranked 500	Gudmap Mouse MOE430.2	1.669e-14	3.537e-12	3.032e-11	4.951e-11	21	388
Arv EB-LF 1000	AravindRamakr EmbryoidBody-LF top-relative-expression-ranked 1000	PCBC	1.217e-13	2.407e-11	2.064e-10	3.611e-10	30	990
PCBC ratio EB vs SC 1000	ratio EmbryoidBody vs StemCell top-relative-expression-ranked 1000	PCBC	1.46e-13	2.707e-11	2.321e-10	4.332e-10	30	997
facebase RNAseq e14.5 palate poster nasal Tgfbr2 WT 2500	facebase RNAseq e14.5 palate poster nasal Tgfbr2 WT 2500	Gudmap RNAseq	1.573e-13	2.745e-11	2.353e-10	4.667e-10	38	1641
gudmap kidney adult RenalCapsule 200	kidney adult RenalCapsule top-relative-expression-ranked 200	Gudmap Mouse MOE430.2	1.744e-13	2.873e-11	2.463e-10	5.171e-10	15	176
JC fibro 1000	JC fibro top-relative-expression-ranked 1000	PCBC	8.662e-13	1.352e-10	1.159e-09	2.569e-09	29	994
PCBC EB 1000	Progenitor-Cell-Biology-Consortium EmbryoidBody top-relative-expression-ranked 1000	PCBC	9.333e-13	1.384e-10	1.187e-09	2.768e-09	29	997
facebase RNAseq e14.5 palate poster proximal ERK2 WT 2500	facebase RNAseq e14.5 palate poster proximal ERK2 WT 2500	Gudmap RNAseq	1.822e-12	2.574e-10	2.206e-09	5.405e-09	37	1686
gudmap dev gonad e13.5 M InterstitFLeydig MafB 500	dev gonad e13.5 M InterstitFLeydig MafB top-relative-expression-ranked 500	Gudmap Mouse ST 1.0	4.546e-12	6.128e-10	5.253e-09	1.348e-08	18	356
PCBC EB fibroblast 1000	Progenitor-Cell-Biology-Consortium EmbryoidBody from inducedPluripotentialStemCells derived from from fibroblast top-relative-expression-ranked 1000	PCBC	5.065e-12	6.532e-10	5.599e-09	1.502e-08	28	992
gudmap RNAseq e15.5 Podocytes 2500	gudmap RNAseq e15.5 Podocytes 2500	Gudmap RNAseq	7.664e-12	9.471e-10	8.119e-09	2.273e-08	38	1863
gudmap developingLowerUrinaryTract P2 bladder stroma (LCM) 1000 k3	DevelopingLowerUrinaryTract P2 bladder stroma (LCM) emap-30396 k-means-cluster#3 top-relative-expression-ranked 1000	Gudmap Mouse MOE430.2	8.023e-12	9.518e-10	8.159e-09	2.38e-08	15	229
gudmap developingGonad e18.5 epididymis 1000	DevelopingGonad e18.5 epididymis emap-13166 top-relative-expression-ranked 1000	Gudmap Mouse MOE430.2	9.627e-12	1.098e-09	9.415e-09	2.855e-08	25	800
gudmap dev gonad e13.5 M InterstitFLeydig MafB k3 1000	dev gonad e13.5 M InterstitFLeydig MafB k-means-cluster#3 top-relative-expression-ranked 1000	Gudmap Mouse ST 1.0	1.847e-11	2.029e-09	1.74e-08	5.48e-08	17	336
PCBC ctl CardiacMyocyte 1000	Progenitor-Cell-Biology-Consortium reference CardiacMyocyte top-relative-expression-ranked 1000	PCBC	2.534e-11	2.684e-09	2.301e-08	7.515e-08	27	985
gudmap dev gonad e13.5 M InterstitFLeydig MafB 1000	dev gonad e13.5 M InterstitFLeydig MafB top-relative-expression-ranked 1000	Gudmap Mouse ST 1.0	3.038e-11	3.107e-09	2.663e-08	9.01e-08	24	773
PCBC EB blastocyst 1000	Progenitor-Cell-Biology-Consortium EmbryoidBody fromBlastocyst-derived-humanEmbryonicStemCells top-relative-expression-ranked 1000	PCBC	3.185e-11	3.149e-09	2.7e-08	9.448e-08	27	995
gudmap RNAseq e15.5 Mesangium 2500	gudmap RNAseq e15.5 Mesangium 2500	Gudmap RNAseq	3.653e-11	3.495e-09	2.996e-08	1.084e-07	37	1867
gudmap developingGonad P2 epididymis 1000	DevelopingGonad P2 epididymis emap-30199 top-relative-expression-ranked 1000	Gudmap Mouse MOE430.2	5.847e-11	5.419e-09	4.646e-08	1.734e-07	24	798
gudmap dev gonad e13.5 M InterstitFLeydig MafB k4 500	dev gonad e13.5 M InterstitFLeydig MafB k-means-cluster#4 top-relative-expression-ranked 500	Gudmap Mouse ST 1.0	7.232e-11	6.5e-09	5.572e-08	2.145e-07	13	182
gudmap dev gonad e13.5 M InterstitFLeydig MafB 200	dev gonad e13.5 M InterstitFLeydig MafB top-relative-expression-ranked 200	Gudmap Mouse ST 1.0	7.838e-11	6.838e-09	5.861e-08	2.325e-07	12	146
Arv EB-LF 2500 K2	AravindRamakr EmbryoidBody-LF top-relative-expression-ranked 2500 k-means-cluster#2	PCBC	8.197e-11	6.946e-09	5.955e-08	2.431e-07	26	960
GSM777050 100	Stromal Cells, FRC.MLN, gp38+ CD31- CD140a+, Lymph Node, avg-5	Immgen.org, GSE15907	1.121e-10	9.239e-09	7.92e-08	3.326e-07	10	87
gudmap developingGonad e18.5 epididymis 1000 k5	DevelopingGonad e18.5 epididymis emap-13166 k-means-cluster#5 top-relative-expression-ranked 1000	Gudmap Mouse MOE430.2	1.383e-10	1.109e-08	9.504e-08	4.102e-07	14	234
PCBC ctl BronchSmoothMuscl 1000	Progenitor-Cell-Biology-Consortium reference BronchSmoothMuscl top-relative-expression-ranked 1000	PCBC	1.496e-10	1.167e-08	1.001e-07	4.436e-07	26	987
gudmap developingKidney e15.5 Ureteral Smooth Musc 1000 k4	DevelopingKidney e15.5 Ureteral Smooth Musc emap-28812 k-means-cluster#4 top-relative-expression-ranked 1000	Gudmap Mouse MOE430.2	1.712e-10	1.302e-08	1.116e-07	5.077e-07	13	195
gudmap developingKidney e15.5 early proxim tubul 1000	DevelopingKidney e15.5 early proxim tubul emap-28005 top-relative-expression-ranked 1000	Gudmap Mouse MOE430.2	2.587e-10	1.918e-08	1.644e-07	7.672e-07	23	785
ratio EB vs SC 2500 K3	ratio EmbryoidBody vs StemCell top-relative-expression-ranked 2500 k-means-cluster#3	PCBC	3.124e-10	2.26e-08	1.937e-07	9.265e-07	27	1102
gudmap dev gonad e12.5 M InterstitTestis Sma 1000	dev gonad e12.5 M InterstitTestis Sma top-relative-expression-ranked 1000	Gudmap Mouse ST 1.0	3.23e-10	2.281e-08	1.955e-07	9.581e-07	23	794
GSM777043 100	Stromal Cells, Fi.MTS15+.Th, CD45- PDGFRa+ MTS15+, Thymus, avg-3	Immgen.org, GSE15907	3.352e-10	2.312e-08	1.982e-07	9.943e-07	10	97
gudmap dev gonad e13.5 M InterstitTestis Sma 500	dev gonad e13.5 M InterstitTestis Sma top-relative-expression-ranked 500	Gudmap Mouse ST 1.0	5.488e-10	3.7e-08	3.171e-07	1.628e-06	16	362
PCBC ctl CardiacMyocyte 500	Progenitor-Cell-Biology-Consortium reference CardiacMyocyte top-relative-expression-ranked 500	PCBC	9.758e-10	6.431e-08	5.513e-07	2.894e-06	18	495
gudmap developingLowerUrinaryTract adult bladder 500	DevelopingLowerUrinaryTract adult bladder emap-29457 top-relative-expression-ranked 500	Gudmap Mouse MOE430.2	1.067e-09	6.71e-08	5.752e-07	3.164e-06	16	379
PCBC EB fibroblast 500	Progenitor-Cell-Biology-Consortium EmbryoidBody from inducedPluripotentialStemCells derived from from fibroblast top-relative-expression-ranked 500	PCBC	1.109e-09	6.71e-08	5.752e-07	3.288e-06	18	499
Arv EB-LF 500	AravindRamakr EmbryoidBody-LF top-relative-expression-ranked 500	PCBC	1.109e-09	6.71e-08	5.752e-07	3.288e-06	18	499
PCBC ratio EB vs SC 500	ratio EmbryoidBody vs StemCell top-relative-expression-ranked 500	PCBC	1.109e-09	6.71e-08	5.752e-07	3.288e-06	18	499
gudmap developingGonad P2 epididymis 1000 k2	DevelopingGonad P2 epididymis emap-30199 k-means-cluster#2 top-relative-expression-ranked 1000	Gudmap Mouse MOE430.2	1.308e-09	7.757e-08	6.65e-07	3.879e-06	13	230
